# Identifying and engineering the molecular origins of lignin color for predictive staining of plant tissues

**DOI:** 10.64898/2026.08.03.742431

**Authors:** André Gündel, Delphine Ménard, Marije Nillessen, Antoine Champagne, Leonidas Matsakas, Mika H. Sipponen, Scott E. Sattler, Shinya Kajita, Edouard Pesquet

## Abstract

Lignins in plant biomass are carbon-negative aromatic biopolymers which hold tremendous potential as multipurpose resources for sustainable bioeconomy, limited only by their chemical heterogeneity. Plant lignified tissues, such as sapwood and seed coats, vary in colors within and between species, indicating that specific lignin topochemistries determine the different colors. Yet, the responsible lignin chromogen(s) are unknown. We developed chemical imaging using UV-Vis microspectroscopy to link lignin color to topochemistry in isolates and plant samples. Using synthetic and technical lignins, we identified the different stable chromogens as homomeric lignin substructures varying in size, unit chemistry and interunit linkages. We controlled the accumulation of specific lignin chromogens using genetic engineering to similarly stain lignified tissues from different plant species. We established plant tissue engineering to cast plant tissues with pre-determined color by adjusting lignin topochemistries. We proved that biotechnological manipulation of the identified lignin chromogens predictably and stably stains lignified plant tissues.
