## Supplementary Data S2 for "Identifying and engineering the molecular origins of lignin color for predictive staining of plant tissues": colorData.xls

### Sheet: ColorAnalysis
File path	Type	L*	a*	b	R	G	B	H	S	V	Hue (rad)	Elevation (rad)	Distance from Black	Reference distance from Black	Hue (deg)	abs. Sat.	abs. ref. Saturation (edge of gamut)
C:\Users\dreki\Documents\Arbeit\SU\Manuscripts\ColorOfLignins\CIEcolor\test\wt_IF6@1.CSV	range norm.	73.5352	7.79569	1.80326	0.679917	0.636666	0.636765	0.999619	0.0636126	0.679917	0.227316	1.46241	73.9693	150.626	13.0243	8.00153	137.751
C:\Users\dreki\Documents\Arbeit\SU\Manuscripts\ColorOfLignins\CIEcolor\test\wt_IF7@1.CSV	range norm.	79.4213	2.04048	7.4003	0.734275	0.717789	0.6692	0.124443	0.0886254	0.734275	1.30175	1.47444	79.7914	178.817	74.5849	7.67646	157.219
C:\Users\dreki\Documents\Arbeit\SU\Manuscripts\ColorOfLignins\CIEcolor\test\wt_IF8@1.CSV	range norm.	71.5816	1.08007	8.88297	0.634589	0.623196	0.566287	0.138866	0.107632	0.634589	1.4498	1.44643	72.1387	189.603	83.0675	8.94839	166.176
C:\Users\dreki\Documents\Arbeit\SU\Manuscripts\ColorOfLignins\CIEcolor\test\wt_IF9@1.CSV	range norm.	66.2671	0.250278	5.19974	0.567518	0.562969	0.530214	0.146343	0.0657325	0.567518	1.5227	1.4924	66.4713	196.925	87.2443	5.20576	172.686
