## Supplementary material for "Identifying and engineering the molecular origins of lignin color for predictive staining of plant tissues": Table S2

### Sheet: Table S1
	Process	Feedstock type	Molar weight (Mw) (Da)	Carboxylic acid (mmol/g)	Total OMe (mmol/g)	Condensed phenolic OH/total phenolic OH	Aliphatic OH (mmol/g)
	organosolv (acid)	Beech (sawdust)	4000	0.11i	8.28	0.72a	1.70i
	organosolv (no acid)	Beech (sawdust)	8000ii	0.20i	10.67ii	0.63a	4.15i
	organosolv (acid)	Spruce (sawdust)	2700iv	0.24i	7.35iii	0.42a	1.36i
	organosolv (no acid)	Spruce (sawdust)	13100iv	0.28i	6.28iii	0.41a	1.14i
	sulfate/kraft	Pine (BioPiva100)	5250v	0.56v	4.66vi	0.42vii	1.93v
	sulfite/lignosulfonate	Mixed softwood (DS10)	10482vii	0.74vii	n.d.	0.20vii	3.27vii
	Soda	Mixed annual biomass including sugarcane (protobind 2400)	4323viii	0.59viii	4.25ix	0.17ix	1.34
	Alkaline	Spruce (Sigma-aldrich)	3980x	0.48x	1.90x	0.33x	2.62x
	Pearson R2 with Abs (n = 8)	All feedstock	-0.060	-0.049	-0.002	-0.003	-0.776 (3.09e-7)
	Pearson R2 with Abs (n = 4-5)	All softwoods	-0.002	-0.654	+0.951 (0.002)	+0.670	-0.924 (8.82e-5)
	Pearson R2 with Abs (n = 3)	Hardwoods and annuals	-0.834	+0.410	-0.900 (0.05)	-0.435	-0.948 (0.03)
	Table S2. Biochemical analysis of the technical lignins used including a The ratio was calculated from the published values1; the ratio itself was not explicitly reported. Condensed phenolic OH includes the integrated condensed phenolic region as defined in the corresponding 31P NMR analysis. The ratio was calculated as condensed phenolic OH (mmol/g) / total phenolic OH (mmol/g). Total phenolic O…
	i.	Z. Wu, Z. et al. High acetone soluble organosolv lignin extraction and its application towards green antifouling and wear-resistant coating. Int. J. Biol. Macromol. 282, 137456 (2024). doi: 10.1016/j.ijbiomac.2024.137456
	ii.	Thoresen, PP. et al. Furan Distribution as a Severity Indicator upon Organosolv Fractionation of Hardwood Sawdust through a Novel Ternary Solvent System. ACS Sustainable Chem. Eng. 12, 1666–1680 (2024). doi: 10.1021/acssuschemeng.3c07236
	iii.	Thoresen, PP. et al. On the understanding of bio-oil formation from the hydrothermal liquefaction of organosolv lignin isolated from softwood and hardwood sawdust. Sustain Energ Fuels 7, 5361–5373 (2023). doi: 10.1039/d3se00976a
	iv.	Monção, M. et al. Parametric Study of the Organosolv Fractionation of Norway Spruce Sawdust. Energies 17, 3276 (2024). doi: 10.3390/en17133276
	v.	Moreno, A., Morsali, M. & Sipponen, M. H. Catalyst-Free Synthesis of Lignin Vitrimers with Tunable Mechanical Properties: Circular Polymers and Recoverable Adhesives. ACS Appl Mater Inter 13, 57952–57961 (2021). doi: 10.1021/acsami.1c17412
	vi.	Sipponen, M. H., Smyth, M., Leskinen, T., Johansson, L-S., Österberg, M. All-lignin approach to prepare cationic colloidal lignin particles: stabilization of durable Pickering emulsions. Green Chem. 19, 5831–5840 (2017). doi: 10.1039/c7gc02900d
	vii.	Abbadessa, A., Oinonen, P., & Henriksson, G. Characterization of two novel bio-based materials from pulping Process side streams: Ecohelix and CleanFlow black lignin. BioRes. 13, 7606-7627 (2018). doi: 10.15376/biores.13.4.7606-7627
	viii.	Liu, J. et al. Fully Biobased Photothermal Films and Coatings for Indoor Ultraviolet Radiation and Heat Management. ACS Appl Mater Inter 14, 12693–12702 (2022). doi: 10.1021/acsami.2c00718
	ix.	Ahvazi, B., Ngo T-N. Application of Lignins in Formulation and Manufacturing Bio- Based Polyurethanes by 31P NMR Spectroscopy. Lignin - Trends and Applications (IntechOpen, London) 11 (2018). doi: 10.5772/intechopen.73287
	x.	Zhao, W. et al. From lignin subunits to aggregates: insights into lignin solubilization. Green Chem. 19, 3272–3281 (2017). doi: 10.1039/c7gc00944e
